# Using network component analysis to study axenisation strategies for phototrophic eukaryotic microalgae

**DOI:** 10.1101/2025.03.07.641979

**Authors:** A. Iyer, M. Monissen, Q. Teo, O. Modin, R. Halim

**Affiliations:** Conway Institute of Biomolecular Research, University College Dublin, Belfield, Ireland; University College Dublin, School of Biosystems and Food Engineering, Belfield, Ireland; RWTH Aachen University, Templergraben 55, 52056 Aachen, Germany; Architecture and Civil Engineering, Chalmers University of Technology, Gothenburg, Sweden

**Keywords:** Axenisation, microalgae, eukaryote, phototrophs, single culture

## Abstract

**Background:** The axenisation of phototrophic eukaryotic microalgae has been studied for over a century, with antibiotics commonly employed to achieve axenic cultures. However, this approach often yields inconsistent outcomes and may contribute to the emergence of antibiotic-resistant microbes. A comprehensive review of microalgal species and the methods used to achieve axeny could provide insights into potentially effective workflows and identify gaps for future exploration.

**Methods:** Scholarly databases were systematically searched, supplemented by citation network analysis and AI-assisted tools, to collect studies on achieving axenic phototrophic eukaryotic microalgae cultures. Data about microalgal species, axenisation workflows, outcomes, and related factors (e.g., sampling locations, axenisation confirmation methods) were summarised. Network component analysis was used to identify clusters of commonly reported methods for diatoms, dinoflagellates, and green algae. A scoring framework was developed to assess the quality and reliability of evidence presented in the studies.

**Results:** Promising workflows circumventing the use of antibiotics appear to be filtration ↔ washing ↔ micropicking for diatoms, micropicking ↔ subculturing ↔ flow cytometry for dinoflagellates, and anoxy ↔ photosensitisation ↔ streak plating for green algae. Evidence from the literature indicates that a combination of microscopy (e.g., epifluorescence), cell counting (e.g., agar plating), and sequencing (16S and/or 18S) could enhance confidence in confirming axeny.

**Conclusion:** More systematic and high quality primary research is required to identify effective workflows for other microalgal divisions and fortify / contradict the ones proposed herein based on network component analysis.
