## Supplementary table 2 for "Using network component analysis to study axenisation strategies for phototrophic eukaryotic microalgae"

Author	Year	DOI	Country.Institute	Axeny_test	Score	Species	Axeny achieved	Workflow	ID	Habitat	Division	Medium
Iyer	2024	10.1101/2024.11.07.622432	Ireland	Plating + Microscopy	4	Nannochloropsis limnetica	Yes	Anoxy > Photosensitisation > Anoxy > Incubation	120807	freshwater	eukaryotes	Heterotrophic growth complex
						Nannochloropsis limnetica	No	Antibiotics > Incubation	120807	freshwater	eukaryotes
						Chlorella vulgaris	Yes	Anoxy > Photosensitisation > Anoxy > Incubation	3077	freshwater	green algae
						Chlorella vulgaris	No	Antibiotics > Incubation	3077	freshwater	green algae
						Desmodesmus armatus	Yes	Anoxy > Photosensitisation > Anoxy > Streak plating > Incubation	375941	freshwater	green algae
						Desmodesmus armatus	No	Antibiotics > Incubation	375941	freshwater	green algae
						Tetradesmus obliquus	No	Antibiotics > Incubation	3088	brackish	green algae
						Tetradesmus obliquus	Yes	Anoxy > Photosensitisation > Anoxy > Streak plating > Incubation	3088	brackish	green algae
Paasche	1971	10.1093/icesjms/33.3.509	Norway	Plating	-1	Eutreptiella gymnastica	No	Phototaxis > Incubation	73025	marine	euglenoids	Not Mentioned
						Cryptomonas	No	Phototaxis > Incubation	3030	freshwater	cryptomonads
						Rhodomonas	No	Phototaxis > Incubation	37096	marine	cryptomonads
Polne-Fuller	1991	10.1111/j.0022-3646.1991.00552.x	United States		0	Symbiodinium sp.	Yes	Selective predation > Antibiotics > Washing > Micropicking > Antibiotics > Washing > Centrifugation > Incubation	2950	marine	dinoflagellates	Not Mentioned
						unclassified Porphyridium	Yes	Selective predation > Antibiotics > Washing > Micropicking > Antibiotics > Washing > Centrifugation > Incubation	2646461	marine	red algae
						Symbiodinium sp.	Yes	Selective predation > Antibiotics > Washing > Micropicking > Antibiotics > Washing > Centrifugation > Incubation	2950	marine	dinoflagellates
						unclassified Porphyridium	Yes	Selective predation > Antibiotics > Washing > Micropicking > Antibiotics > Washing > Centrifugation > Incubation	2646461	marine	red algae
						Symbiodinium sp.	Yes	Selective predation > Antibiotics > Washing > Micropicking > Antibiotics > Washing > Centrifugation > Incubation	2950	marine	dinoflagellates
						unclassified Porphyridium	Yes	Selective predation > Antibiotics > Washing > Micropicking > Antibiotics > Washing > Centrifugation > Incubation	2646461	marine	red algae
Imai	1994	10.1264/microbes1986.9.15	Japan	Plating + Epifluorescence microscopy	1	Chattonella marina var. Antiqua	Yes	Phototaxis > Incubation	859642	marine	eukaryotes	SWM-3
						Fibrocapsa japonica	No	Phototaxis > Incubation	94617	marine	eukaryotes
						Heterosigma akashiwo	Yes	Phototaxis > Incubation	2829	marine	eukaryotes
						Alexandrium tamarense	Yes	Phototaxis > Incubation	2926	marine	dinoflagellates
						unclassified Cochlodinium	Yes	Phototaxis > Incubation	2625304	freshwater	dinoflagellates
						Karenia mikimotoi	No	Phototaxis > Incubation	225107	marine	dinoflagellates
						Gymnodinium inusitatum	No	Phototaxis > Incubation	1348760	marine	dinoflagellates
						Heterocapsa triquetra	No	Phototaxis > Incubation	66468	marine	dinoflagellates
						Prorocentrum micans	No	Phototaxis > Incubation	2945	marine	dinoflagellates
						Prorocentrum minimum	No	Phototaxis > Incubation	39449	marine	dinoflagellates
						Prorocentrum triestinum	No	Phototaxis > Incubation	39450	marine	dinoflagellates
						Scrippsiella trochoidea	Yes	Phototaxis > Incubation	71861	marine	dinoflagellates
						Eutreptiella sp.	Yes	Phototaxis > Incubation	1867816	marine	euglenoids
Ki	2005	10.1080/02705060.2005.9664963	South Korea	Plating + Epifluorescence microscopy	2	Peridinium bipes	Yes	Filtration > Phototaxis > Filtration > Phototaxis > Filtration > Antibiotics > Phototaxis > Filtration > Phototaxis > Serial dilution > Incubation	2868	freshwater	dinoflagellates	MES-volvox
						Alexandrium tamarense	Yes	Filtration > Phototaxis > Filtration > Phototaxis > Filtration > Antibiotics > Phototaxis > Filtration > Phototaxis > Serial dilution > Incubation	2926	marine	dinoflagellates	F/2 medium
Banerjee	2012	10.1007/s12088-012-0295-6	India	Light microscopy + Sequencing	0	Chlamydomonas sp.	Yes	Phototaxis > Antibiotics > Phototaxis > Antibiotics > Phototaxis > Streak plating > Incubation	2812568	freshwater	green algae	Not Mentioned
Li	2017	10.1111/jam.13682	China	Plating + Sequencing + Flowcytometry	-1	Chlorella	No	Predation > Incubation	3071	freshwater	green algae	Not Mentioned
Koutsikopoulos	1983	No DOI	France	None	1	Tetraselmis suecica	Yes	Antibiotics > Incubation	270643	marine	green algae	Not Mentioned
Pappas	1952	No DOI	United States	Plating	0	Euglena gracilis	Yes	Antibiotics > Incubation	3039	freshwater	euglenoids	Hall’s medium
Spencer	1952	10.1017/S0025315400003714	United States	Absorbance	2	Phaeodactylum tricornutum	Yes	Antibiotics > Incubation	2850	marine	diatoms	Cramer-Myers medium
						Chromulina cf. Nebulosa	No	Antibiotics > Incubation	420569	marine	golden algae
						Scrippsiella acuminata	No	Antibiotics > Incubation	1691973	marine	dinoflagellates
						Chlorella	Yes	Antibiotics > Incubation	3071	freshwater	green algae
						Chlamydomonas sp.	Yes	Antibiotics > Incubation	2812568	freshwater	green algae
						Stichococcus sp.	No	Antibiotics > Incubation	29647	brackish	green algae
						Isochrysis galbana	No	Antibiotics > Incubation	37099	marine	haptophytes
						Prorocentrum micans	No	Antibiotics > Incubation	2945	marine	dinoflagellates
						Emiliania huxleyi	No	Antibiotics > Incubation	2903	marine	haptophytes
						Hemiselmis rufescens	No	Antibiotics > Incubation	77926	marine	cryptomonads
Jones	1973	10.1080/00071617300650211	United Kingdom	Antibiotic sensitivity + Gram staining + Flagella stain + Plating	0	Pseudopediastrum boryanum	Yes	Antibiotics > Incubation	55410	freshwater	green algae	Enriched artificial sewater
						Chlorella vulgaris	Yes	Antibiotics > Incubation	3077	freshwater	green algae
						Euglena gracilis	No	Antibiotics > Incubation	3039	freshwater	euglenoids
Brown	1982	10.2216/i0031-8884-21-3-408.1	Canada	Plating + Light microscopy + Electron microscopy	2	Nannochloris sp.	Yes	Salt solution > Antibiotics > Ultrasonication > Incubation	2339217	marine	green algae	Artificial seawater
						Nannochloropsis oculata	No	Salt solution > Antibiotics > Ultrasonication > Incubation	43925	marine	eukaryotes
						Mesotaenium caldariorum	No	Salt solution > Antibiotics > Ultrasonication > Incubation	31321	freshwater	green plants
						Nannochloris sp.	No	Salt solution > Antibiotics > Ultrasonication > Incubation	2339217	marine	green algae
						Chlorella	No	Salt solution > Antibiotics > Ultrasonication > Incubation	3071	freshwater	green algae
Divan	1982	10.1128/aem.44.1.250-254.1982	United States	Epifluorescence microscopy + Plate Count	3	Alexandrium tamarense	No	Antibiotics > Incubation	2926	marine	dinoflagellates	F/2 medium
						Alexandrium catenella	Yes	Antibiotics > Incubation	2925	marine	dinoflagellates
						Alexandrium catenella	Yes	Antibiotics > Incubation	2925	marine	dinoflagellates
						Alexandrium tamarense	No	Antibiotics > Incubation	2926	marine	dinoflagellates
Cottrell	1993	10.1111/j.0022-3646.1993.00385.x	United States	Epifluorescence microscopy + Plate Count	3	Micromonas pusilla	Yes	Antibiotics > Incubation	38833	marine	green algae	F/2 medium
Yim	2004	PMID15650687	South Korea	Plate count + Epifluorescence microscopy + Electron microscopy + Sequencing	2	Gymnodinium impudicum	Yes	Antibiotics > Incubation	396600	marine	dinoflagellates	F/2 medium
Mahan	2005	10.2144/000112022	United States	Plate count	-2	Chlamydomonas reinhardtii	Yes	Antibiotics > Incubation	3055	freshwater	green algae	TAP medium
Maas	2007	10.3354/ame048255	New Zealand;Australia	Plate count + Confocal microscopy	2	Alexandrium minutum	No	Antibiotics > Incubation	39455	brackish	dinoflagellates	DM medium
Su	2007	10.1016/j.mimet.2006.07.005	China	Antibiotic sensitivity + Plate Count + Sequencing	2	Alexandrium tamarense	No	Centrifugation > Lysozyme > Surfactants > Centrifugation > Subculturing > Incubation	2926	marine	dinoflagellates	F/2 medium
Youn	2007	10.4490/ALGAE.2007.22.3.229	Korea	No screening	-1	Chloroidium ellipsoideum	Yes	Antibiotics > Incubation	63676	marine	green algae	F/2 medium
						Isochrysis galbana	Yes	Antibiotics > Incubation	37099	marine	haptophytes
						Heterosigma akashiwo	Yes	Antibiotics > Incubation	2829	marine	eukaryotes
Kan	2010	10.1111/j.1529-8817.2010.00904.x	China	Plate count	0	Chlamydomonas reinhardtii	No	Antibiotics > Incubation	3055	freshwater	green algae	SWEWS f/2
Shishlyannikov	2011	10.4319/lom.2011.9.478	Russia	Plate count + Epifluorescence microscopy + Sequencing	1	Ulnaria acus	Yes	Filtration > Surfactants > Antibiotics > Filtration > Washing > Washing > Washing > Incubation	1436140	freshwater	diatoms	DM medium
Santos	2012	10.1007/s10811-011-9701-4	Philippines	Epifluorescence microscopy + Plate Count	3	Pyrodinium bahamense var. Compressum	No	Antibiotics > Incubation	73916	marine	dinoflagellates	F/2 medium
Kuo	2013	10.1016/j.protis.2012.08.004	United States	Plate count + Sequencing + Electron microscopy	1	Eutreptiella sp.	Yes	Antibiotics > Incubation	1867816	marine	euglenoids	F/2 medium
Xiang	2013	10.1111/jpy.12055	United States	Light microscopy + Epifluorescence microscopy + Sequencing	4	Symbiodinium sp.	Yes	Antibiotics > Incubation	2950	marine	dinoflagellates	Artificial seawater
Scholz	2014	10.1111/jpy.12193	Germany	Antibiotic sensitivity + Epifluorescence microscopy + Phase contrast microscopy	4	Achnanthes sp.	Yes	Ultrasonication > Density gradient > Antibiotics > Incubation	2126166	freshwater	diatoms	F/2 medium, SEWS
						Achnanthes sp.	Yes	Ultrasonication > Density gradient > Antibiotics > Incubation	2126166	freshwater	diatoms
						Amphora coffeiformis	Yes	Ultrasonication > Density gradient > Antibiotics > Incubation	265554	marine	diatoms
						Amphora laevissima	Yes	Ultrasonication > Density gradient > Antibiotics > Incubation	1487559	marine	diatoms
						Amphora ovalis	Yes	Ultrasonication > Density gradient > Antibiotics > Incubation	538918	marine	diatoms
						Navicula	Yes	Ultrasonication > Density gradient > Antibiotics > Incubation	50949	brackish	diatoms
						Cocconeis	Yes	Ultrasonication > Density gradient > Antibiotics > Incubation	216715	marine	diatoms
						Cocconeis placentula	Yes	Ultrasonication > Density gradient > Antibiotics > Incubation	431341	marine	diatoms
						Cocconeis scutellum	Yes	Ultrasonication > Density gradient > Antibiotics > Incubation	948696	marine	diatoms
						Cymatosira belgica	Yes	Ultrasonication > Density gradient > Antibiotics > Incubation	49246	brackish	diatoms
						Cymbella pusilla	Yes	Ultrasonication > Density gradient > Antibiotics > Incubation	944364	freshwater	diatoms
						Diploneis	Yes	Ultrasonication > Density gradient > Antibiotics > Incubation	1003045	freshwater	diatoms
						Diploneis	Yes	Ultrasonication > Density gradient > Antibiotics > Incubation	1003045	freshwater	diatoms
						Dimeregramma minor	Yes	Ultrasonication > Density gradient > Antibiotics > Incubation	505987	freshwater	diatoms
						Encyonema prostratum	Yes	Ultrasonication > Density gradient > Antibiotics > Incubation	1574439	freshwater	diatoms
						Fallacia pygmaea	Yes	Ultrasonication > Density gradient > Antibiotics > Incubation	1003054	marine	diatoms
						Fragilaria construens	Yes	Ultrasonication > Density gradient > Antibiotics > Incubation	1630649	marine	diatoms
						Gyrosigma limosum	Yes	Ultrasonication > Density gradient > Antibiotics > Incubation	265561	marine	diatoms
						Gyrosigma limosum	Yes	Ultrasonication > Density gradient > Antibiotics > Incubation	265561	marine	diatoms
						Hantzschia	Yes	Ultrasonication > Density gradient > Antibiotics > Incubation	186033	marine	diatoms
						Hantzschia	Yes	Ultrasonication > Density gradient > Antibiotics > Incubation	186033	marine	diatoms
						Pinnularia viridis	Yes	Ultrasonication > Density gradient > Antibiotics > Incubation	431582	marine	diatoms
						Fallacia pygmaea	Yes	Ultrasonication > Density gradient > Antibiotics > Incubation	1003054	marine	diatoms
						Navicula cincta	Yes	Ultrasonication > Density gradient > Antibiotics > Incubation	1752675	marine	diatoms
						Navicula cryptocephala	Yes	Ultrasonication > Density gradient > Antibiotics > Incubation	138538	brackish	diatoms
						Navicula viridula	Yes	Ultrasonication > Density gradient > Antibiotics > Incubation	1752174	marine	diatoms
						Nitzschia commutata	Yes	Ultrasonication > Density gradient > Antibiotics > Incubation	1561713	marine	diatoms
						Nitzschia epithemoides	Yes	Ultrasonication > Density gradient > Antibiotics > Incubation	1034830	marine	diatoms
						Nitzschia pellucida	Yes	Ultrasonication > Density gradient > Antibiotics > Incubation	186026	marine	diatoms
						Nitzschia frustulum	Yes	Ultrasonication > Density gradient > Antibiotics > Incubation	85094	marine	diatoms
						Petrodictyon gemma	Yes	Ultrasonication > Density gradient > Antibiotics > Incubation	1951592	marine	diatoms
						Staurophora	Yes	Ultrasonication > Density gradient > Antibiotics > Incubation	2291670	marine	diatoms
						Staurophora	Yes	Ultrasonication > Density gradient > Antibiotics > Incubation	2291670	marine	diatoms
						Staurophora	Yes	Ultrasonication > Density gradient > Antibiotics > Incubation	2291670	marine	diatoms
Tang	2014	No DOI	China	Antibiotic sensitivity + Plate Count + Electron microscopy	1	Dunaliella salina	Yes	Antibiotics > Incubation	3046	marine	green algae	F/2 medium
Son	2015	10.5352/JLS.2015.25.7.733	Korea	No screening	-2	Haematococcus lacustris	Yes	Antibiotics > Incubation	44745	freshwater	green algae	Not Mentioned
						Isochrysis galbana	Yes	Antibiotics > Incubation	37099	marine	haptophytes
Lee	2015	10.1007/s12257-015-0289-4	Hong Kong	No screening	1	Ettlia	Yes	Antibiotics > Streak plating > Incubation	577483	freshwater	green algae	BG11
Marie	2016	10.1111/jpy.12495	France	Epifluorescence microscopy + Sequencing + Flowcytometry	4	Micromonas pusilla	Yes	Flow Cytometry > Subculturing > Incubation	38833	marine	green algae	K medium and L1 medium
						Florenciella sp.	Yes	Flow Cytometry > Subculturing > Incubation	2662319	marine	eukaryotes
						Isochrysis sp.	Yes	Flow Cytometry > Subculturing > Incubation	40639	marine	haptophytes
						Rhodomonas baltica RCC350	Yes	Flow Cytometry > Subculturing > Incubation	295837	marine	cryptomonads
						Scrippsiella sp.	Yes	Flow Cytometry > Subculturing > Incubation	143670	brackish	dinoflagellates
Molina-Cardenas	2016	10.4067/S0718-19572016000100010	Mexico	Plate count	1	Isochrysis galbana	No	Centrifugation > Washing > Centrifugation > Washing > Centrifugation > Antibiotics > Incubation	37099	marine	haptophytes	f medium
Aray-Andrade	2017	10.7717/peerj.5143	Ecuador;Canada	No screening	0	Chlorella	No	Antibiotics > Washing > Washing > Washing > Incubation	3071	freshwater	green algae	F/2 medium
						Scenedesmus sp.	No	Antibiotics > Washing > Washing > Washing > Incubation	2909984	freshwater	green algae
Gan	2017	10.1016/j.algal.2017.07.013	China	Sequencing	2	Nannochloropsis oceanica	Yes	Antibiotics > Incubation	145522	marine	eukaryotes	F/2 medium
Liu	2017	10.3390/md15080242	United States	Antibiotic sensitivity + Sequencing + Flowcytometry	3	Amphidinium carterae	No	Antibiotics > Incubation	2961	marine	dinoflagellates	L1 medium
Ma	2017	10.1016/j.algal.2017.06.023	China	Epifluorescence microscopy + Flowcytometry	1	Chlorella sorokiniana	Yes	Anoxy > Incubation	3076	freshwater	green algae	BG11
Gumińska	2018	10.1007/s10811-018-1496-0	Poland	Antibiotic sensitivity + Sequencing + Light microscopy	1	Euglena gracilis	Yes	Centrifugation > Centrifugation > Antibiotics > Streak plating > Antibiotics > Streak plating > Incubation	3039	freshwater	euglenoids	Cramer-Myers medium
						Euglena hiemalis	Yes	Centrifugation > Centrifugation > Antibiotics > Streak plating > Antibiotics > Streak plating > Incubation	392896	freshwater	euglenoids
						Euglena longa	Yes	Centrifugation > Centrifugation > Antibiotics > Streak plating > Antibiotics > Streak plating > Incubation	3037	freshwater	euglenoids
Wang	2018	10.2144/000114392	China	Plate count	0	Chlamydomonas reinhardtii	Yes	Antibiotics > Incubation	3055	freshwater	green algae	TAP medium
Wang	2019	10.1016/j.algal.2019.101593	China	Plate count	-2	Platymonas	No	Centrifugation > Centrifugation > Centrifugation > Hypochlorite > Incubation	3160	marine	green algae	Not Mentioned
						Pyramimonas sp.	No	Centrifugation > Centrifugation > Centrifugation > Hypochlorite > Incubation	36898	marine	green algae
						Chlorella	No	Centrifugation > Centrifugation > Centrifugation > Hypochlorite > Incubation	3071	freshwater	green algae
Witono	2019	10.1088/1757-899X/703/1/012035	Indonesia	Light microscopy	0	Haematococcus lacustris	Yes	Antibiotics > Incubation	44745	freshwater	green algae	BBM
Zakharova	2020	10.3390/d12100382	Russia	Epifluorescence microscopy + Phase contrast microscopy + Sequencing	4	Ulnaria danica	Yes	Washing > Surfactants > Washing > Subculturing > Washing > Washing > Washing > Washing > Washing > Washing > Antibiotics > Washing > Incubation	2315208	marine	diatoms	Diatom medium
Asatryan	2022	10.1080/26388081.2022.2061871	Israel	Plate count + Sequencing + Electron microscopy	2	Haematococcus lacustris	Yes	Washing > Serial dilution > Antibiotics > Streak plating > Incubation	44745	freshwater	green algae	MP-1
Weixin	2022	10.13386/j.issn1002-0306.2022080251	China	Epifluorescence microscopy	3	Chlorella sorokiniana	Yes	Antibiotics > Incubation	3076	freshwater	green algae	Mann & Myers’ medium
Liu	2023	10.3389/fbioe.2023.1218031	China	Antibiotic sensitivity + Sequencing + Flowcytometry	2	Chrysotila roscoffensis	Yes	Antibiotics > Streak plating > Incubation	418908	marine	haptophytes	NMB3
McDaniel	1962	10.1128/am.10.3.223-223.1962	United States	Plate count	0	Auxenochlorella pyrenoidosa	No	Surfactants > Phenol > Centrifugation > Washing > Centrifugation > Streak plating > Micropicking > Incubation	3078	freshwater	green algae	Knop medium
						Chlamydomonas sp.	No	Surfactants > Phenol > Centrifugation > Washing > Centrifugation > Streak plating > Micropicking > Incubation	2812568	freshwater	green algae
Middlebrook	1964	10.1128/am.12.1.44-45.1964	United States	Plate count	-1	Auxenochlorella pyrenoidosa	No	French Press > French Press > French Press > Streak plating > Micropicking > Incubation	3078	freshwater	green algae	Knop medium
Sensen	1993	10.1080/09670269300650151	Germany	Light microscopy	2	Cyanophora paradoxa	Yes	Flow Cytometry > Incubation	2762	freshwater	eukaryotes	Waris solution
						Haematococcus lacustris	Yes	Flow Cytometry > Incubation	44745	freshwater	green algae
						Monomastix sp. OTU114	Yes	Flow Cytometry > Incubation	2735345	marine	green algae
						Scherffelia dubia	Yes	Flow Cytometry > Incubation	3190	marine	green algae
						Spermatozopsis similis	Yes	Flow Cytometry > Incubation	3192	freshwater	green algae
Connell	1996	10.1007/BF00346322	United States	Plate count	2	Heterosigma akashiwo	Yes	Density gradient > Centrifugation > Antibiotics > Incubation	2829	marine	eukaryotes	SWEWS f/2
Sevecke	1997	PMID: 9253757	Germany	Flowcytometry + Electron microscopy + Light microscopy	-2	Nitzschia sigma	No	Centrifugation > Density gradient > Density gradient > Incubation	304202	marine	diatoms	Cyclotella medium + M5 medium
						unclassified Gyrosigma	No	Centrifugation > Density gradient > Density gradient > Incubation	2627635	marine	diatoms
						Pleurosigma angulatum	No	Centrifugation > Density gradient > Density gradient > Incubation	2606413	marine	diatoms
						Navicula sp.	No	Centrifugation > Density gradient > Density gradient > Incubation	1923966	marine	diatoms
						Cyclotella cryptica	No	Centrifugation > Density gradient > Density gradient > Incubation	29204	marine	diatoms
						Nitzschia curvilineata	No	Centrifugation > Density gradient > Density gradient > Incubation	908987	marine	diatoms
						Phaeodactylum tricornutum	No	Centrifugation > Density gradient > Density gradient > Incubation	2850	marine	diatoms
Nagai	1998	10.1093/plankt/20.7.1417	Japan	Epifluorescence microscopy	1	Coscinodiscus wailesii	Yes	Filtration > Antibiotics > Washing > Washing > Antibiotics > Washing > Washing > Antibiotics > Washing > Washing > Antibiotics > Washing > Washing > Antibiotics > Washing > Washing > Washing > Antibiotics > Washing > Washing > Washing > Micropicking > Incubation	671091	marine	diatoms	MP1
						Coscinodiscus wailesii	Yes	Filtration > Antibiotics > Washing > Washing > Antibiotics > Washing > Washing > Antibiotics > Washing > Washing > Antibiotics > Washing > Washing > Antibiotics > Washing > Washing > Washing > Antibiotics > Washing > Washing > Washing > Micropicking > Incubation	671091	marine	diatoms
						Chaetoceros curvisetus	Yes	Filtration > Antibiotics > Washing > Washing > Antibiotics > Washing > Washing > Antibiotics > Washing > Washing > Antibiotics > Washing > Washing > Antibiotics > Washing > Washing > Washing > Antibiotics > Washing > Washing > Washing > Micropicking > Incubation	230516	marine	diatoms
						Coscinodiscus granii	Yes	Filtration > Antibiotics > Washing > Washing > Antibiotics > Washing > Washing > Antibiotics > Washing > Washing > Antibiotics > Washing > Washing > Antibiotics > Washing > Washing > Washing > Antibiotics > Washing > Washing > Washing > Micropicking > Incubation	265552	marine	diatoms
						Hemidiscus cuneiformis	Yes	Filtration > Antibiotics > Washing > Washing > Antibiotics > Washing > Washing > Antibiotics > Washing > Washing > Antibiotics > Washing > Washing > Antibiotics > Washing > Washing > Washing > Antibiotics > Washing > Washing > Washing > Micropicking > Incubation	1954219	marine	diatoms
						Licmophora	Yes	Filtration > Antibiotics > Washing > Washing > Antibiotics > Washing > Washing > Antibiotics > Washing > Washing > Antibiotics > Washing > Washing > Antibiotics > Washing > Washing > Washing > Antibiotics > Washing > Washing > Washing > Micropicking > Incubation	210597	marine	diatoms
						Skeletonema costatum	Yes	Filtration > Antibiotics > Washing > Washing > Antibiotics > Washing > Washing > Antibiotics > Washing > Washing > Antibiotics > Washing > Washing > Antibiotics > Washing > Washing > Washing > Antibiotics > Washing > Washing > Washing > Micropicking > Incubation	2843	marine	diatoms
						Tabularia affinis	Yes	Filtration > Antibiotics > Washing > Washing > Antibiotics > Washing > Washing > Antibiotics > Washing > Washing > Antibiotics > Washing > Washing > Antibiotics > Washing > Washing > Washing > Antibiotics > Washing > Washing > Washing > Micropicking > Incubation	577488	freshwater	diatoms
						Alexandrium hiranoi	Yes	Filtration > Antibiotics > Washing > Washing > Antibiotics > Washing > Washing > Antibiotics > Washing > Washing > Antibiotics > Washing > Washing > Antibiotics > Washing > Washing > Washing > Antibiotics > Washing > Washing > Washing > Micropicking > Incubation	261184	marine	dinoflagellates
Cho	2002	10.1023/A:1022199332224	South Korea	Plate count	2	Isochrysis galbana	Yes	Density gradient > Antibiotics > Streak plating > Incubation	37099	marine	haptophytes	F/2 medium
Crosbie	2003	10.1016/S0167-7012(03)00167-2	Austria	Epifluorescence microscopy + Sequencing	2	Choricystis sp.	No	Flow Cytometry > Incubation	2589021	marine	green algae	BG11
						Chlorella	No	Flow Cytometry > Incubation	3071	freshwater	green algae
Brucker	2009	10.1111/j.1529-8817.2009.00708.x	Germany	Epifluorescence microscopy + Phase contrast microscopy + Plate count	1	Achnanthes brevipes	No	Ultrasonication > Antibiotics > Antibiotics > Co Culture > Antibiotics > Incubation	265541	freshwater	diatoms	Diatom medium
						Achnanthes sp.	No	Ultrasonication > Antibiotics > Antibiotics > Co Culture > Antibiotics > Incubation	2126166	freshwater	diatoms
						Caloneis silicula	No	Ultrasonication > Antibiotics > Antibiotics > Co Culture > Antibiotics > Incubation	1089216	marine	diatoms
						Stephanocyclus meneghinianus	No	Ultrasonication > Antibiotics > Antibiotics > Co Culture > Antibiotics > Incubation	29205	marine	diatoms
						Fragilaria pinnata	No	Ultrasonication > Antibiotics > Incubation	214434	marine	diatoms
						Gomphonema clavatum	No	Ultrasonication > Antibiotics > Antibiotics > Co Culture > Antibiotics > Incubation	1223577	marine	diatoms
						Gomphonema sp.	No	Ultrasonication > Antibiotics > Antibiotics > Co Culture > Antibiotics > Incubation	2728208	marine	diatoms
						Navicula capitatoradiata	No	Ultrasonication > Antibiotics > Antibiotics > Co Culture > Antibiotics > Incubation	431397	marine	diatoms
						Navicula cincta	No	Ultrasonication > Antibiotics > Antibiotics > Co Culture > Antibiotics > Incubation	1752675	marine	diatoms
						Nitzschia dissipata	No	Ultrasonication > Antibiotics > Antibiotics > Co Culture > Antibiotics > Incubation	303402	marine	diatoms
						Nitzschia dissipata	No	Ultrasonication > Antibiotics > Antibiotics > Co Culture > Antibiotics > Incubation	303402	marine	diatoms
						Nitzschia palea	No	Ultrasonication > Antibiotics > Antibiotics > Co Culture > Antibiotics > Incubation	303400	marine	diatoms
						Nitzschia sigmoidea	No	Ultrasonication > Antibiotics > Antibiotics > Co Culture > Antibiotics > Incubation	686323	marine	diatoms
						Pinnularia viridis	No	Ultrasonication > Antibiotics > Antibiotics > Co Culture > Antibiotics > Incubation	431582	marine	diatoms
						Staurosira sp.	No	Ultrasonication > Antibiotics > Antibiotics > Co Culture > Antibiotics > Incubation	2884791	brackish	diatoms
						Synedra angustissima	No	Ultrasonication > Antibiotics > Antibiotics > Co Culture > Antibiotics > Incubation	449150	freshwater	diatoms
						Ulnaria ulna	No	Ultrasonication > Antibiotics > Antibiotics > Co Culture > Antibiotics > Incubation	426669	freshwater	diatoms
Sinigalliano	2009	10.2216/08-51.1	United States	Light microscopy	2	Akashiwo sanguinea	Yes	Micropicking > Micropicking > Incubation	143672	brackish	dinoflagellates	f/2-Si
						Amphidinium eilatiensis	Yes	Micropicking > Micropicking > Incubation	176852	marine	dinoflagellates
						Amphidinium carterae	Yes	Micropicking > Micropicking > Incubation	2961	marine	dinoflagellates
						Amphidinium gibbosum	Yes	Flow Cytometry > Incubation	259922	marine	dinoflagellates
						Amphidinium massartii	Yes	Micropicking > Micropicking > Incubation	160604	marine	dinoflagellates
						Amphidinium klebsii	Yes	Micropicking > Micropicking > Incubation	142105	marine	dinoflagellates
						Heterocapsa sp.	Yes	Flow Cytometry > Incubation	142110	marine	dinoflagellates
						Chattonella subsalsa	Yes	Micropicking > Incubation	44440	marine	eukaryotes
						Coolia monotis	Yes	Micropicking > Micropicking > Incubation	58156	freshwater	dinoflagellates
						Coolia malayensis	Yes	Micropicking > Micropicking > Incubation	119754	marine	dinoflagellates
						Fragilidium subglobosum	Yes	Micropicking > Micropicking > Incubation	72554	marine	dinoflagellates
						Gymnodinium corii	Yes	Flow Cytometry > Incubation	150614	marine	dinoflagellates
						Gymnodinium sp.	Yes	Micropicking > Incubation	2959	brackish	dinoflagellates
						Heterocapsa triquetra	Yes	Micropicking > Micropicking > Incubation	66468	marine	dinoflagellates
						Heterosigma akashiwo	Yes	Flow Cytometry > Incubation	2829	marine	eukaryotes
						Heterosigma akashiwo	Yes	Micropicking > Incubation	2829	marine	eukaryotes
						Karenia brevis	Yes	Flow Cytometry > Incubation	156230	marine	dinoflagellates
						Karlodinium veneficum	Yes	Flow Cytometry > Incubation	407301	marine	dinoflagellates
						Prorocentrum donghaiense	Yes	Flow Cytometry > Incubation	257771	marine	dinoflagellates
						Prorocentrum dentatum	Yes	Flow Cytometry > Incubation	260685	marine	dinoflagellates
						Prorocentrum micans	Yes	Micropicking > Subculturing > Flow Cytometry > Incubation	2945	marine	dinoflagellates
						Prorocentrum micans	Yes	Micropicking > Incubation	2945	marine	dinoflagellates
						Prorocentrum gracile	Yes	Micropicking > Subculturing > Flow Cytometry > Incubation	237470	marine	dinoflagellates
						Prorocentrum gracile	No	Micropicking > Incubation	237470	marine	dinoflagellates
						Prorocentrum minimum	Yes	Flow Cytometry > Subculturing > Flow Cytometry > Incubation	39449	marine	dinoflagellates
						Prorocentrum minimum	No	Flow Cytometry > Incubation	39449	marine	dinoflagellates
						Prorocentrum rhathymum	Yes	Micropicking > Subculturing > Micropicking > Incubation	237471	marine	dinoflagellates
						Prorocentrum rhathymum	Yes	Micropicking > Flow Cytometry > Incubation	237471	marine	dinoflagellates
						Scrippsiella trochoidea	Yes	Micropicking > Incubation	71861	marine	dinoflagellates
Azma	2010	10.2174/1874070701004010036	Malaysia	Antibiotic sensitivity + Plate Count + Electron microscopy	3	Tetraselmis suecica	Yes	Streak plating > Streak plating > Streak plating > Phototaxis > Centrifugation > Centrifugation > Centrifugation > Centrifugation > Centrifugation > Ultrasonication > Centrifugation > Centrifugation > Centrifugation > Centrifugation > Centrifugation > Antibiotics > Incubation	270643	marine	green algae	SWEWS f/2
Windler	2012	http://nbn-resolving.de/urn:nbn:de:bsz:352-219682	Germany	Sequencing + Light microscopy + Plate count	4	Achnanthidium minutissimum	Yes	Centrifugation > Ultrasonication > Washing > Washing > Antibiotics > Washing > Antibiotics > Incubation	431333	freshwater	diatoms	Bacillariophycean medium
						Cymbella affiniformis	Yes	Centrifugation > Ultrasonication > Washing > Washing > Antibiotics > Washing > Antibiotics > Incubation	944214	freshwater	diatoms
						Nitzschia palea	Yes	Centrifugation > Ultrasonication > Washing > Washing > Antibiotics > Washing > Antibiotics > Incubation	303400	marine	diatoms
Cho	2013	10.1111/jpy.12091	South Korea	Plate count	3	Scenedesmus sp.	Yes	Ultrasonication > Flow Cytometry > Streak plating > Micropicking > Incubation	2909984	freshwater	green algae	BG11
						Chlorella vulgaris	Yes	Ultrasonication > Flow Cytometry > Streak plating > Micropicking > Incubation	3077	freshwater	green algae
						Chlorella sorokiniana	Yes	Ultrasonication > Flow Cytometry > Streak plating > Micropicking > Incubation	3076	freshwater	green algae
Chen	2015	10.1016/j.talanta.2015.04.020	Taiwan	Light microscopy	0	unclassified Cosmarium	Yes	Microfluidics > Incubation	2626617	freshwater	green algae
						Haematococcus lacustris	Yes	Microfluidics > Incubation	44745	freshwater	green algae
Godiono	2015	10.1088/0960-1317/25/8/084002	Germany	Light microscopy	1	Coenochloris signiensis	Yes	Microfluidics > Incubation	1301211	marine	green algae	f/2-Si
Han	2015	10.1007/s00343-015-4288-2	China	Plate count + Sequencing	1	Nannochloropsis oceanica	Yes	Antibiotics > Streak plating > Incubation	145522	marine	eukaryotes	F/2 medium
						Nannochloropsis gaditana	Yes	Antibiotics > Streak plating > Incubation	72520	marine	eukaryotes
						Nannochloropsis oculata	Yes	Antibiotics > Streak plating > Incubation	43925	marine	eukaryotes
						Cylindrotheca closterium	Yes	Antibiotics > Streak plating > Incubation	2856	freshwater	diatoms
						Tetraselmis chuii	Yes	Antibiotics > Streak plating > Incubation	63592	marine	green algae
						Amphikrikos	Yes	Antibiotics > Streak plating > Incubation	120752	marine	green algae
Nam	2015	10.1016/j.biortech.2015.03.082	South Korea	Absorbance + Epifluorescence microscopy + Sequencing	1	Nannochloropsis gaditana	Yes	Triiodide Resin > Incubation	72520	marine	eukaryotes	TYG medium
Ishii	2018	10.2216/17-73.1	Japan	Epifluorescence microscopy + Plate Count	2	Actinocyclus sp. (in: diatoms)	No	Filtration > Washing > Micropicking > Washing > Incubation	1923973	marine	diatoms	SWM-3
						Chaetoceros affinis	Yes	Filtration > Washing > Micropicking > Washing > Incubation	426623	freshwater	diatoms
						Chaetoceros hirtisetus	Yes	Filtration > Washing > Micropicking > Washing > Incubation	1657017	marine	diatoms
						Chaetoceros coronatus	Yes	Filtration > Washing > Micropicking > Washing > Incubation	3368631	marine	diatoms
						Chaetoceros curvisetus	Yes	Filtration > Washing > Micropicking > Washing > Incubation	230516	marine	diatoms
						Chaetoceros debilis	Yes	Filtration > Washing > Micropicking > Washing > Incubation	122233	marine	diatoms
						Chaetoceros diadema	Yes	Filtration > Washing > Micropicking > Washing > Incubation	426632	marine	diatoms
						Chaetoceros didymus	Yes	Filtration > Washing > Micropicking > Washing > Incubation	49238	marine	diatoms
						Chaetoceros distans	Yes	Filtration > Washing > Micropicking > Washing > Incubation	3368632	marine	diatoms
						Chaetoceros eibenii	Yes	Filtration > Washing > Micropicking > Washing > Incubation	2082236	marine	diatoms
						Chaetoceros lorenzianus	Yes	Filtration > Washing > Micropicking > Washing > Incubation	426634	marine	diatoms
						Chaetoceros protuberans	Yes	Filtration > Washing > Micropicking > Washing > Incubation	426636	marine	diatoms
						Chaetoceros pseudocurvisetus	Yes	Filtration > Washing > Micropicking > Washing > Incubation	426637	marine	diatoms
						Chaetoceros radicans	Yes	Filtration > Washing > Micropicking > Washing > Incubation	515473	marine	diatoms
						Chaetoceros seiracanthus	Yes	Filtration > Washing > Micropicking > Washing > Incubation	2082237	marine	diatoms
						Chaetoceros vanheurckii	Yes	Filtration > Washing > Micropicking > Washing > Incubation	3368633	marine	diatoms
						Detonula pumila	Yes	Filtration > Washing > Micropicking > Washing > Incubation	382365	marine	diatoms
						Ditylum brightwellii	No	Filtration > Washing > Micropicking > Washing > Incubation	49249	marine	diatoms
						Hemiaulus hauckii	Yes	Filtration > Washing > Micropicking > Washing > Incubation	426650	marine	diatoms
						Lithodesmium undulatum	No	Filtration > Washing > Micropicking > Washing > Incubation	59812	marine	diatoms
						Lithodesmium variabile	Yes	Filtration > Washing > Micropicking > Washing > Incubation	1514138	marine	diatoms
						Odontella aurita	Yes	Filtration > Washing > Micropicking > Washing > Incubation	265563	marine	diatoms
						Odontella longicruris	Yes	Filtration > Washing > Micropicking > Washing > Incubation	555717	marine	diatoms
						Trieres mobiliensis	No	Filtration > Washing > Micropicking > Washing > Incubation	655800	marine	diatoms
						Skeletonema sp.	Yes	Filtration > Washing > Micropicking > Washing > Incubation	1907792	marine	diatoms
						Thalassiosira sp.	Yes	Filtration > Washing > Micropicking > Washing > Incubation	1891026	brackish	diatoms
Doppler	2021	10.1016/j.mimet.2021.106256	Austria	Plate count	1	Tetraedron minimum	Yes	Flow Cytometry > Incubation	302393	freshwater	green algae	BBM
						Coelastrella terrestris	Yes	Flow Cytometry > Incubation	75803	freshwater	green algae
						Chloromonas sp.	Yes	Flow Cytometry > Incubation	2998296	freshwater	green algae
						Haematococcus lacustris	Yes	Flow Cytometry > Incubation	44745	freshwater	green algae
Lee	2021	10.1038/s41598-020-80638-x	Taiwan	No screening	4	Karenia mikimotoi	Yes	Density gradient > Centrifugation > Density gradient > Antibiotics > Centrifugation > Serial dilution > Incubation	225107	marine	dinoflagellates	Artificial seawater
Tapia-Gallardo	2021	10.22370/rbmo.2021.56.2.3055	Mexico	Plate count	3	Chaetoceros muellerii	Yes	Centrifugation > Antibiotics > Incubation	265525	marine	diatoms	f medium
						Chaetoceros calcitrans	Yes	Centrifugation > Antibiotics > Incubation	265524	marine	diatoms
						Chaetoceros sp.	Yes	Centrifugation > Antibiotics > Incubation	49240	marine	diatoms
